# Gfastats: conversion, evaluation and manipulation of genome sequences using assembly graphs

**DOI:** 10.1101/2022.03.24.485682

**Authors:** Giulio Formenti, Linelle Abueg, Angelo Brajuka, Nadolina Brajuka, Cristo Gallardo, Alice Giani, Olivier Fedrigo, Erich D. Jarvis

## Abstract

**Motivation:** With the current pace at which reference genomes are being produced, the availability of tools that can reliably and efficiently generate genome assembly summary statistics has become critical. Additionally, with the emergence of new algorithms and data types, tools that can improve the quality of existing assemblies through automated and manual curation are required.

**Results:** We sought to address both these needs by developing gfastats, as part of the Vertebrate Genomes Project (VGP) effort to generate high-quality reference genomes at scale. Gfastats is a standalone tool to compute assembly summary statistics and manipulate assembly sequences in fasta, fastq, or gfa [.gz] format. Gfastats stores assembly sequences internally in a gfa-like format. This feature allows gfastats to seamlessly convert fast* to and from gfa [.gz] files. Gfastats can also build an assembly graph that can in turn be used to manipulate the underlying sequences following instructions provided by the user, while simultaneously generating key metrics for the new sequences.

**Availability and implementation:** Gfastats is implemented in C++. Precompiled releases (Linux, MacOS, Windows) and commented source code for gfastats are available under MIT license at https://github.com/vgl-hub/gfastats. Examples of how to run gfastats are provided in the Github. Gfastats is also available in Bioconda, in Galaxy (https://assembly.usegalaxy.eu) and as a MultiQC module [1] (https://github.com/ewels/MultiQC). An automated test workflow is available to ensure consistency of software updates.

**Supplementary information:** Supplementary data are available at Bioinformatics online.
