## Supplementary table 1 v0.2 for "Gfastats: conversion, evaluation and manipulation of genome sequences using assembly graphs"

### Sheet: Feature comparison
	gfastats			QUAST			SeqKit			gfatools			Bandage				Feature:
Version	1.2.0			5.1.0rc1			2.1.0			0.5-r238-dirty			0.9.0				available
Format support																	not available
FASTA																	not computable
FASTQ
GFA1
GFA2
General metrics
Base composition
Per feature base composition
GC content
Per feature GC content
# soft-masked bases
Per feature soft-masked base counts
Feature coordinates (BED)
AGP
	S	C	G	S	C	G	S	C	G	S	C	G	S	C	G
Feature count						1			1
Feature size
Total feature length
Average feature length
Largest feature size
N50/NG50
N* statistics
NG* statistics
AuN/AuNG
Graph metrics and connectivity
# edges
Path count
Average degree
# connected components
Largest connected component length
# dead ends
# disconnected components
Total length of disconnected components
# separated components
Input manipulation
Sequence prefiltering
Graph manipulation
S = scaffold, C = contig, G = gap
¹Both QUAST and SeqKit report the number of gap bases per 100 kbp.
